# Glucocorticoid Receptor-Regulated Enhancers Play a Central Role in the Gene Regulatory Networks Underlying Drug Addiction

**DOI:** 10.1101/2022.01.12.475507

**Authors:** Sascha H. Duttke, Patricia Montilla-Perez, Max W. Chang, Hairi Li, Hao Chen, Lieselot L. G. Carrette, Giordano de Guglielmo, Olivier George, Abraham A. Palmer, Christopher Benner, Francesca Telese

## Abstract

Substance abuse and addiction represent a significant public health problem that impacts multiple dimensions of society, including healthcare, the economy, and the workforce. In 2021, over 100,000 drug overdose deaths were reported in the US, with an alarming increase in fatalities related to opioids and psychostimulants. Understanding the fundamental gene regulatory mechanisms underlying addiction and related behaviors could facilitate more effective treatments. To explore how repeated drug exposure alters gene regulatory networks in the brain, we combined capped small (cs)RNA-seq, which accurately captures nascent-like initiating transcripts from total RNA, with Hi-C and single nuclei (sn)ATAC-seq. We profiled initiating transcripts in two addiction-related brain regions, the prefrontal cortex (PFC) and the nucleus accumbens (NAc), from rats that were never exposed to drugs or were subjected to prolonged abstinence after oxycodone or cocaine intravenous self-administration (IVSA). Interrogating over 100,000 active transcription start regions (TSRs) revealed that most TSRs had hallmarks of bonafide enhancers and highlighted the KLF/SP1, RFX, and AP1 transcription factors families as central to establishing brain-specific gene regulatory programs. Analysis of rats with addiction-like behaviors versus controls identified addiction-associated repression of transcription at regulatory enhancers recognized by nuclear receptor subfamily 3 group C (NR3C) factors, which include glucocorticoid receptors. Cell-type deconvolution analysis using snATAC-seq uncovered a potential role of glial cells in driving the gene regulatory programs associated with addiction-related phenotypes. These findings highlight the power of advanced transcriptomics methods to provide insight into how addiction perturbs gene regulatory programs in the brain.
