## Supplementary material for "Glucocorticoid Receptor-Regulated Enhancers Play a Central Role in the Gene Regulatory Networks Underlying Drug Addiction": Table S1

### Sheet: o
Experiment DirectoryExperiment File	Total reads	% Aligned	% Unique Match	% Multimappers	% unmapped	Aligner	Genome	Total reads in analysis	Total positions in analysis	Est. Genome Size	Reads per bp	Avg. Reads per position	Median Reads per position	Avg. Read Length	Est. Fragment Length	Est. Peak Size	GC-content	Command	Peaks	Regions	TSS	SuperEnhancers	IP efficiency
RatBrain.NuAcc-csRNAseq-CocHigh-r1-DB789-rn7-191108	12845933	0.938	0.781	0.157	0.062	STAR	../rn7/rn7-canonical.fa	8470131	2315323	2631417839	0.003219	3.647	2	34.806	150	75	0.586	makeTagDirectory RatBrain.NuAcc-csRNAseq-CocHigh-r1-DB789-rn7-191108 -genome ../rn7/rn7-canonical.fa -checkGC -fragLength 150 -omitSN rawdata-rn7/Rat_NuAcc_Coc_High_csRNAseq_DB789_S8_R1_001.fastq.gz.trimmed.rn7-canonical.STAR.sam	0	0	0	0	0
RatBrain.NuAcc-csRNAseq-CocHigh-r2-DB794-rn7-191108	15960256	0.93	0.747	0.182	0.07	STAR	../rn7/rn7-canonical.fa	9874948	2714814	2632813005	0.003751	3.627	2	33.428	150	532	0.586	makeTagDirectory RatBrain.NuAcc-csRNAseq-CocHigh-r2-DB794-rn7-191108 -genome ../rn7/rn7-canonical.fa -checkGC -fragLength 150 -omitSN rawdata-rn7/Rat_NuAcc_Coc_High_csRNAseq_DB794_S13_R1_001.fastq.gz.trimmed.rn7-canonical.STAR.sam	0	0	0	0	0
RatBrain.NuAcc-csRNAseq-Naive-r1-DB786-rn7-191108	17037564	0.9	0.658	0.242	0.1	STAR	../rn7/rn7-canonical.fa	8935735	2082238	2632073144	0.003395	3.67	1	31.764	150	75	0.543	makeTagDirectory RatBrain.NuAcc-csRNAseq-Naive-r1-DB786-rn7-191108 -genome ../rn7/rn7-canonical.fa -checkGC -fragLength 150 -omitSN rawdata-rn7/Rat_NuAcc_Naive_csRNAseq_DB786_S5_R1_001.fastq.gz.trimmed.rn7-canonical.STAR.sam	0	0	0	0	0
RatBrain.NuAcc-csRNAseq-Naive-r2-DB798-rn7-191108	15324742	0.947	0.805	0.142	0.053	STAR	../rn7/rn7-canonical.fa	9865452	3133095	2632744398	0.003747	3.148	1	34.109	150	551	0.584	makeTagDirectory RatBrain.NuAcc-csRNAseq-Naive-r2-DB798-rn7-191108 -genome ../rn7/rn7-canonical.fa -checkGC -fragLength 150 -omitSN rawdata-rn7/Rat_NuAcc_Naive_II_csRNAseq_DB798_S17_R1_001.fastq.gz.trimmed.rn7-canonical.STAR.sam	0	0	0	0	0
RatBrain.NuAcc-csRNAseq-OxyHigh-r2-DB796-rn7-191108	14741164	0.868	0.666	0.202	0.132	STAR	../rn7/rn7-canonical.fa	7991632	1814646	2632663294	0.003036	4.404	2	34.385	150	75	0.591	makeTagDirectory RatBrain.NuAcc-csRNAseq-OxyHigh-r2-DB796-rn7-191108 -genome ../rn7/rn7-canonical.fa -checkGC -fragLength 150 -omitSN rawdata-rn7/Rat_NuAcc_Oxy_High_csRNAseq_DB796_S15_R1_001.fastq.gz.trimmed.rn7-canonical.STAR.sam	0	0	0	0	0
RatBrain.PFC-csRNAseq-CocHigh-r1-DB788-rn7-191108	16234256	0.943	0.583	0.36	0.057	STAR	../rn7/rn7-canonical.fa	7652894	2903126	2632209266	0.002907	2.636	1	33.068	150	620	0.567	makeTagDirectory RatBrain.PFC-csRNAseq-CocHigh-r1-DB788-rn7-191108 -genome ../rn7/rn7-canonical.fa -checkGC -fragLength 150 -omitSN rawdata-rn7/Rat_PFC_Coc_High_csRNAseq_DB788_S7_R1_001.fastq.gz.trimmed.rn7-canonical.STAR.sam	0	0	0	0	0
RatBrain.PFC-csRNAseq-CocHigh-r2-DB793-rn7-191108	15240484	0.88	0.69	0.191	0.119	STAR	../rn7/rn7-canonical.fa	8465855	2731998	2632163038	0.003216	3.07	1	33.495	150	625	0.573	makeTagDirectory RatBrain.PFC-csRNAseq-CocHigh-r2-DB793-rn7-191108 -genome ../rn7/rn7-canonical.fa -checkGC -fragLength 150 -omitSN rawdata-rn7/Rat_PFC_Coc_High_csRNAseq_DB793_S12_R1_001.fastq.gz.trimmed.rn7-canonical.STAR.sam	0	0	0	0	0
RatBrain.PFC-csRNAseq-Naive-r1-DB785-rn7-191108	15085003	0.947	0.754	0.193	0.053	STAR	../rn7/rn7-canonical.fa	9363666	3331179	2632797530	0.003557	2.811	1	33.83	150	630	0.575	makeTagDirectory RatBrain.PFC-csRNAseq-Naive-r1-DB785-rn7-191108 -genome ../rn7/rn7-canonical.fa -checkGC -fragLength 150 -omitSN rawdata-rn7/Rat_PFC_Naive_csRNAseq_DB785_S4_R1_001.fastq.gz.trimmed.rn7-canonical.STAR.sam	0	0	0	0	0
RatBrain.PFC-csRNAseq-Naive-r2-DB797-rn7-191108	14760401	0.942	0.771	0.171	0.058	STAR	../rn7/rn7-canonical.fa	9370190	2913451	2632939707	0.003559	3.214	1	33.872	150	641	0.573	makeTagDirectory RatBrain.PFC-csRNAseq-Naive-r2-DB797-rn7-191108 -genome ../rn7/rn7-canonical.fa -checkGC -fragLength 150 -omitSN rawdata-rn7/Rat_PFC_Naive_II_csRNAseq_DB797_S16_R1_001.fastq.gz.trimmed.rn7-canonical.STAR.sam	0	0	0	0	0
RatBrain.PFC-csRNAseq-OxyHigh-r1-DB791-rn7-191108	15530214	0.958	0.77	0.187	0.042	STAR	../rn7/rn7-canonical.fa	9836870	3263437	2632844494	0.003736	3.014	1	33.488	150	651	0.576	makeTagDirectory RatBrain.PFC-csRNAseq-OxyHigh-r1-DB791-rn7-191108 -genome ../rn7/rn7-canonical.fa -checkGC -fragLength 150 -omitSN rawdata-rn7/Rat_PFC_Oxi_High_csRNAseq_DB791_S10_R1_001.fastq.gz.trimmed.rn7-canonical.STAR.sam	0	0	0	0	0
RatBrain.PFC-csRNAseq-OxyHigh-r2-DB795-rn7-191108	14865448	0.872	0.688	0.183	0.128	STAR	../rn7/rn7-canonical.fa	8212358	2742448	2632754215	0.003119	2.965	1	33.571	150	627	0.577	makeTagDirectory RatBrain.PFC-csRNAseq-OxyHigh-r2-DB795-rn7-191108 -genome ../rn7/rn7-canonical.fa -checkGC -fragLength 150 -omitSN rawdata-rn7/Rat_PFC_Oxy_High_csRNAseq_DB795_S14_R1_001.fastq.gz.trimmed.rn7-canonical.STAR.sam	0	0	0	0	0
RatBrain.NuAcc-csinput-CocHigh-r1-DB803-rn7-191108	11005431	0.954	0.458	0.496	0.046	STAR	../rn7/rn7-canonical.fa	4005150	268102	2630759629	0.001522	11.974	1	24.745	150	75	0.513	makeTagDirectory RatBrain.NuAcc-csinput-CocHigh-r1-DB803-rn7-191108 -genome ../rn7/rn7-canonical.fa -checkGC -fragLength 150 -omitSN rawdata-rn7/Rat_NuAcc_Coc_High_csRNAseq_input_DB803_S22_R1_001.fastq.gz.trimmed.rn7-canonical.STAR.sam	0	0	0	0	0
RatBrain.NuAcc-csinput-CocHigh-r2-DB808-rn7-191108	9845701	0.969	0.455	0.514	0.031	STAR	../rn7/rn7-canonical.fa	3505082	251739	2630538974	0.001332	12.112	1	24.134	150	75	0.501	makeTagDirectory RatBrain.NuAcc-csinput-CocHigh-r2-DB808-rn7-191108 -genome ../rn7/rn7-canonical.fa -checkGC -fragLength 150 -omitSN rawdata-rn7/Rat_NuAcc_Coc_High_csRNAseq_input_DB808_S27_R1_001.fastq.gz.trimmed.rn7-canonical.STAR.sam	0	0	0	0	0
RatBrain.NuAcc-csinput-Naive-r1-DB800-rn7-191108	10665731	0.952	0.468	0.484	0.048	STAR	../rn7/rn7-canonical.fa	4011377	244378	2630592750	0.001525	13.829	1	26.09	150	75	0.505	makeTagDirectory RatBrain.NuAcc-csinput-Naive-r1-DB800-rn7-191108 -genome ../rn7/rn7-canonical.fa -checkGC -fragLength 150 -omitSN rawdata-rn7/Rat_NuAcc_Naive_csRNAseq_input_DB800_S19_R1_001.fastq.gz.trimmed.rn7-canonical.STAR.sam	0	0	0	0	0
RatBrain.NuAcc-csinput-Naive-r2-DB812-rn7-191108	9366252	0.977	0.479	0.498	0.023	STAR	../rn7/rn7-canonical.fa	3548789	215452	2628770026	0.00135	13.728	1	25.132	150	75	0.51	makeTagDirectory RatBrain.NuAcc-csinput-Naive-r2-DB812-rn7-191108 -genome ../rn7/rn7-canonical.fa -checkGC -fragLength 150 -omitSN rawdata-rn7/Rat_NuAcc_Naive_II_csRNAseq_input_DB812_S31_R1_001.fastq.gz.trimmed.rn7-canonical.STAR.sam	0	0	0	0	0
RatBrain.NuAcc-csinput-OxyHigh-r2-DB810-rn7-191108	8821755	0.955	0.439	0.517	0.045	STAR	../rn7/rn7-canonical.fa	3056391	302807	2630278802	0.001162	8.9	1	26.082	150	75	0.495	makeTagDirectory RatBrain.NuAcc-csinput-OxyHigh-r2-DB810-rn7-191108 -genome ../rn7/rn7-canonical.fa -checkGC -fragLength 150 -omitSN rawdata-rn7/Rat_NuAcc_Oxy_High_csRNAseq_input_DB810_S29_R1_001.fastq.gz.trimmed.rn7-canonical.STAR.sam	0	0	0	0	0
RatBrain.PFC-csinput-CocHigh-r1-DB802-rn7-191108	12891164	0.959	0.459	0.5	0.041	STAR	../rn7/rn7-canonical.fa	4728535	228533	2630741579	0.001797	15.323	1	25.502	150	75	0.507	makeTagDirectory RatBrain.PFC-csinput-CocHigh-r1-DB802-rn7-191108 -genome ../rn7/rn7-canonical.fa -checkGC -fragLength 150 -omitSN rawdata-rn7/Rat_PFC_Coc_High_csRNAseq_input_DB802_S21_R1_001.fastq.gz.trimmed.rn7-canonical.STAR.sam	0	0	0	0	0
RatBrain.PFC-csinput-CocHigh-r2-DB807-rn7-191108	11840598	0.946	0.469	0.478	0.054	STAR	../rn7/rn7-canonical.fa	4334191	211979	2629364879	0.001648	15.327	1	24.155	150	75	0.504	makeTagDirectory RatBrain.PFC-csinput-CocHigh-r2-DB807-rn7-191108 -genome ../rn7/rn7-canonical.fa -checkGC -fragLength 150 -omitSN rawdata-rn7/Rat_PFC_Coc_High_csRNAseq_input_DB807_S26_R1_001.fastq.gz.trimmed.rn7-canonical.STAR.sam	0	0	0	0	0
RatBrain.PFC-csinput-Naive-r1-DB799-rn7-191108	11964569	0.923	0.457	0.466	0.077	STAR	../rn7/rn7-canonical.fa	4380139	187273	2630845993	0.001665	16.797	1	23.502	150	75	0.507	makeTagDirectory RatBrain.PFC-csinput-Naive-r1-DB799-rn7-191108 -genome ../rn7/rn7-canonical.fa -checkGC -fragLength 150 -omitSN rawdata-rn7/Rat_PFC_Naive_csRNAseq_input_DB799_S18_R1_001.fastq.gz.trimmed.rn7-canonical.STAR.sam	0	0	0	0	0
RatBrain.PFC-csinput-Naive-r2-DB811-rn7-191108	11022610	0.962	0.455	0.507	0.038	STAR	../rn7/rn7-canonical.fa	3964893	180131	2628418005	0.001508	16.836	1	24.349	150	75	0.513	makeTagDirectory RatBrain.PFC-csinput-Naive-r2-DB811-rn7-191108 -genome ../rn7/rn7-canonical.fa -checkGC -fragLength 150 -omitSN rawdata-rn7/Rat_PFC_Naive_II_csRNAseq_input_DB811_S30_R1_001.fastq.gz.trimmed.rn7-canonical.STAR.sam	0	0	0	0	0
RatBrain.PFC-csinput-OxyHigh-r1-DB805-rn7-191108	11354384	0.967	0.471	0.496	0.033	STAR	../rn7/rn7-canonical.fa	4275516	218442	2625289667	0.001629	14.4	1	24.862	150	75	0.506	makeTagDirectory RatBrain.PFC-csinput-OxyHigh-r1-DB805-rn7-191108 -genome ../rn7/rn7-canonical.fa -checkGC -fragLength 150 -omitSN rawdata-rn7/Rat_PFC_Oxi_High_csRNAseq_input_DB805_S24_R1_001.fastq.gz.trimmed.rn7-canonical.STAR.sam	0	0	0	0	0
RatBrain.PFC-csinput-OxyHigh-r2-DB809-rn7-191108	10597663	0.967	0.473	0.495	0.033	STAR	../rn7/rn7-canonical.fa	3980525	231260	2622476405	0.001518	13.416	1	23.854	150	75	0.503	makeTagDirectory RatBrain.PFC-csinput-OxyHigh-r2-DB809-rn7-191108 -genome ../rn7/rn7-canonical.fa -checkGC -fragLength 150 -omitSN rawdata-rn7/Rat_PFC_Oxy_High_csRNAseq_input_DB809_S28_R1_001.fastq.gz.trimmed.rn7-canonical.STAR.sam	0	0	0	0	0
